# SpaCir-VDJ: a broadly compatible circularization strategy for spatial immune repertoire profiling

**DOI:** 10.64898/2026.04.26.720528

**Authors:** Zheyu Hu, Danni Guo, Xiuyuan Wang, Zhaoxuan Zhang, Zizhao Gao, Xueting Li, Maiyi Zhong, Xie Wang, Wei Wang, Zhe Wang, Xiao Liu

**Affiliations:** Institute of Biopharmaceutical and Health Engineering, Tsinghua Shenzhen International Graduate School, Tsinghua University, Shenzhen 518055, China; Department of Pathology, the First Affiliated Hospital of USTC, Division of Life Sciences and Medicine, University of Science and Technology of China, Hefei, Anhui, 230036, China; State Key Laboratory of Holistic Integrative Management of Gastrointestinal Cancer, Department of Pathology, Xijing Hospital and School of Basic Medicine, Air Force Medical University, Xi’an 710032, China; NeoImmune Co., Ltd., Shenzhen 518081, China

**Author notes:** These authors contributed equally to this work (Zheyu Hu, Danni Guo, Xiuyuan Wang, Zhaoxuan Zhang, Zizhao Gao). Correspondence: Xiao Liu; Zhe Wang.

## Abstract

Deciphering the spatial organization of immune clonal lineages is critical for understanding the evolution of adaptive immune responses. However, mainstream spatial transcriptomics platforms struggle to reconcile cost-effective short-read sequencing with the simultaneous and efficient capture of V(D)J sequences. To address this gap, we developed SpaCir-VDJ, an approach that utilizes a “multiplex PCR enrichment plus library circularization” strategy to integrate spatial barcodes and V(D)J CDR3 regions into a compact circular template optimized for standard short-read sequencing. This workflow is accompanied by an automated computational pipeline designed for circular-library data parsing, sequence reconstruction, spatial barcode deconvolution, and high-fidelity clonotype calling.

In human lymphoid tissues, SpaCir-VDJ delineated germinal center (GC)-associated clonal organization and isotype-linked somatic hypermutation (SHM) patterns. Notably, lineage-based spatial analyses inferred inter-GC clonal redistribution events, suggesting that GCs in the analyzed samples may not be fully isolated reaction units. Functional perturbation provided orthogonal support for candidate SHM regulators identified by spatial analysis, with knockdown of *MDM4*, *LYN*, *EAF2*, and *H2AFY* each leading to reduced SHM. Finally, in gastric cancer, SpaCir-VDJ localized dominant BCR lineages within tertiary lymphoid structures and tumor-margin plasma cell–rich regions, with lineage patterns consistent with extension toward the tumor interior. We further observed a significant positive correlation between cumulative tumor mutations and spatial TCR diversity, consistent with a spatial association between local mutational burden and T-cell remodeling within the tumor microenvironment. Collectively, SpaCir-VDJ provides a scalable and cost-effective framework for interrogating the spatiotemporal dynamics of immune microenvironments.
