## Supplementary data for "SpaCir-VDJ: a broadly compatible circularization strategy for spatial immune repertoire profiling"

### Sheet: SpaCir-VDJ primer sequences
Primer	sequence (5'-3')
Primer 2	CTACACGACGCTCTTCCGATCT
Primer Pool 3 (TRB)	CTAAACCAATAAAAATGTTCTGGTCTG
Primer Pool 4 (TRB)	CAGCGACCTCGGGTGGGAACAC
Primer Pool 3 (IGH)	ACCGATGGGCCCTTGGTGGA
	TTGGGGCTGGTCGGGGATGC
	GATGGGCCCTTGGTGGAGGC
	GCGCTCACCCCTCTCGGGTT
	ATCCGGAGCCTTGGTGGGTG
	GGATGGGCTCTGTGTGGAGG
	GTTGGGGCGGATGCACTCCC
	GATGGGCCCTTGGTGGAYGC
Primer Pool 4 (IGH)	GGAAATAAAGCACCCAGCGC
	GGAAATAAAGCACCCACCAC
	CCATGGCTCTCTGGCCTCGA
	CTGCTAGCCGTCTCGAGCTC
	AACACGCTTTGGTTCATTTC
	TGAATAAACTCCATGCTCC
	CCTGAATAAACTCCATGCTC
	AAGCACCCACCACTGCCCTG
	TACATACTTCCCAGGCACCC
	TGTGTGCATGCAAACTAACC
	TACATACTTCCCGGGCGCCC
	CCTGAAATAAATATGCACA
	AGAAATAAAAAGATCCATTC
Y denotes C/T according to IUPAC nucleotide ambiguity codes.

### Sheet: shRNA oligo sequences
Gene	F/R	sequence (5'-3')
MDM4	F	AACGCCCTGATTGTCGAAGAACCATTTCAAGAGAATGGTTCTTCGACAATCAGGGTTTTTC
MDM4	R	TCGAGAAAAACCCTGATTGTCGAAGAACCATTCTCTTGAAATGGTTCTTCGACAATCAGGGCGTT
H2AFY	F	AACGGCGTGTGTTGTGGTGCTTTATTTCAAGAGAATAAAGCACCACAACACACGCTTTTTC
H2AFY	R	TCGAGAAAAAGCGTGTGTTGTGGTGCTTTATTCTCTTGAAATAAAGCACCACAACACACGCCGTT
EAF2	F	AACGGCTATGACTTCAAACCTGCTTTTCAAGAGAAAGCAGGTTTGAAGTCATAGCTTTTTC
EAF2	R	TCGAGAAAAAGCTATGACTTCAAACCTGCTTTCTCTTGAAAAGCAGGTTTGAAGTCATAGCCGTT
LYN	F	AACGGGAATCCTCCTATACGAAATTTTCAAGAGAAATTTCGTATAGGAGGATTCCTTTTTC
LYN	R	TCGAGAAAAAGGAATCCTCCTATACGAAATTTCTCTTGAAAATTTCGTATAGGAGGATTCCCGTT
AICDA	F	AACGACCACGAAAGAACTTTCAAAGTTCAAGAGACTTTGAAAGTTCTTTCGTGGTTTTTTC
AICDA	R	TCGAGAAAAAACCACGAAAGAACTTTCAAAGTCTCTTGAACTTTGAAAGTTCTTTCGTGGTCGTT

### Sheet: Ramos BCR FR1–J primers
Gene	F/R	sequence (5'-3')
IGHV4-34	Forward	TGTCCCTCACCTGCGCTGTC
IGHV4-34	Reverse	ATACCGTAGTAGTAGTAG

### Sheet: qPCR primers
Gene	F/R	sequence (5'-3')
AICDA	Forward	TGAAGAGGCGTGACAGTGCTAC
AICDA	Reverse	GAGATGTAGCGGAGGAAGAGCA
EAF2	Forward	CCTTCCACACTGTGCGCTATGA
EAF2	Reverse	GGCAGAGTTATGGTCACCTGTTC
MDM4	Forward	GTATCAGAGCAGTTAGGTGTTGG
MDM4	Reverse	GACTTAGAGTCCTCCAGGTCATC
LYN	Forward	GCTGGATTTCCTGAAGAGCGATG
LYN	Reverse	CGGTGAATGTAGTTCTTCCGCTC
TBP	Forward	TGTATCCACAGTGAATCTTGGTTG
TBP	Reverse	GGTTCGTGGCTCTCTTATCCTC
BCL6	Forward	CATGCAGAGATGTGCCTCCACA
BCL6	Reverse	TCAGAGAAGCGGCAGTCACACT
MSH6	Forward	AAGGACTGGCAGTCTGCTGTAG
MSH6	Reverse	CGGCAACAGAATTACTGGGCGA
H2AFY	Forward	CTGGCAATGCAGCGAGAGACAA
H2AFY	Reverse	CCACTGGCTATGGTGACTCCTT
